# Is there a trade-off between host generalism and aggressiveness across pathogen populations? A synthesis of the global potato and tomato blight lesion growth data

**DOI:** 10.1101/2022.08.01.502405

**Authors:** Justin SH Wan

**Affiliations:** Institute of Environmental Health and Ecological Security, School of Environment and Safety Engineering, Jiangsu University, Zhenjiang, P.R. China

**Keywords:** Fitness, local adaptation, pathogenicity, *Solanum tuberosum*, *Solanum lycopersicum*, specialisation

## Abstract

*Phytophthora infestans* populations and lineages vary widely in host specificity from specialisation to generalism among potato and tomato. However, generalists that displace others and became dominant on both hosts are relatively uncommon. Generalists may have lower fitness compared to specialists on the host of the latter, which could explain their coexistence at many locations. Lesion size is an aggressiveness metric closely related to fitness in *P. infestans*. A trade-off between generalism and lesion growth rate on the original host can explain the variation among blight populations. I collated the data from cross-inoculation trials on potato and tomato isolates to test for the trade-off. In addition, other metrics related to disease symptoms were included to test whether the degree of specificity is different between populations from potato and tomato, and to explore whether specificity had changed over time. The results indicate a trade-off between generalism and lesion growth rate where higher specificity was associated with significantly faster lesion growth on the original host at the population-level, but not at the lineage-level. Potato and tomato isolates were overall not significantly different in specificity, but tomato isolates tended towards generalism with time. These findings indicate that specialists may avoid displacement on their host by generalists through faster lesion growth, and help explain the common co-occurrence of generalists and specialists. However, a few invasive generalists can rapidly displace competitors and became dominant on both hosts across a broader region. It is likely that important exceptions exist to this trade-off.
