## Supplementary material for "Is there a trade-off between host generalism and aggressiveness across pathogen populations? A synthesis of the global potato and tomato blight lesion growth data": Table S1

### Sheet: Table S1
Study	Host of origin	Isolate number	Original host (pathogenicity)	Other host (pathogenicity)	Var	N	Pathogenicity trait	Location	Region	Isolation Date	LGR (original)	LGR (other)	difference LGR	Notes	Full reference
Alkher 2019	Solanum tuberosum (potato)	D1-9-01d, Pi2-1-09, 661, 688, 3.3.11, 4.3.11, 5.1.11, 10.1.11, 19.1.11, 17.1.11	49.781	110.045	50	6	Infected area AUDPC	Manitoba, Canada	NA	2010				Isolated 2009-2011. Includes various US-8, US-11, US-24 isolates.	Alkher HA. 2019. Alkher H. Cross-pathogenicity of Phytophthora infestans genotypes and impact on their interaction with potato and tomato. PhD thesis. University of Manitoba, USA.
Alkher 2019	Solanum lycopersicum (tomato)	164man, 6.1.11, 067ON	79.1667	0.0833333	50	5	Infected area AUDPC	Manitoba + Ontario, Canada	NA	2010				Isolated 2009-2011. Includes US-22 and US-23 isolates.
Bakonyi et al. 2002	Solanum tuberosum (potato)	US930287	3.01	3		2	Disease score (0-3)	New York+Maine, USA	NA	1992				Isolated from potato (source: Goodwin et al. 1995 Phytopathology)	Bakonyi J, Láday M, Érsek T. 2002. Characterization of parental traits in somatic fusion progeny of Phytophthora infestans. Acta Phytopathologica et Entomologica Hungarica 37: 33-46.
Becktell et al. 2007	Solanum tuberosum (potato)	US940480	3	0.01		3	Disease score (0-3; 1 = hypersensitive response)	USA	NA	1994				Isolated in 1994 (source: Cai et al. 2019 Virus Research). US-8 isolate	Becktell MC, Daughtrey ML, Fry WE. 2006. Temperature and leaf wetness requirements for pathogen establishment, incubation period, and sporulation of Phytophthora infestans on Petunia× hybrida. Plant disease 89:975-979.
Belkhiter et al. 2019	Solanum lycopersicum (tomato)		549.73	364	43	6	Lesion area detached leaf	Algiers+Tipaza+Mascara+Tizi ouzou, Algeria	AF	2014	4.68926	3.81576	0.873508	Isolated 2013-2016. Includes EU_23_A2, EU_13_A1 isolates. Severe late blight observed since 2007.	Belkhiter S, Beninal L, Khedidji H, Krimi A, Bouznad Z. 2019. Aggressiveness and host adaptation of some algerian phytophthora infestans clonal lineage on potato and tomato. Pakistan Journal of Phytopathology 31:147-154.
Belkhiter et al. 2019	Solanum tuberosum (potato)		615.19	625.89	43	6	Lesion area detached leaf	Algiers+Tipaza, Algeria	AF	2015	4.9606	5.00356	-0.0429539	Isolated 2014-2016. Includes EU_23_A1 and EU_13_A2 isolates. Potato and tomato grown in proximity.
Blandon-Diaz 2011	Solanum tuberosum (potato)		1275	1128	50	3	Lesion area (detached leaf)	Las Colinas + La Galia + Tisey + Yucul, Nicaragua	SA	2008	4.88	4.52	0.36	Isolated 2008-2009. Isolates mostly NI-1 lineage. Study published in Phytopathology 102, 323-330.	Blandon-Diaz JU. 2011. Insights into population structure and epidemiology of Phytophthora infestans from Nicaragua. PhD thesis. Swedish University of Agricultural Sciences, Sweden.
Blandon-Diaz 2011	Solanum lycopersicum (tomato)		1076	1075	50	3	Lesion area (detached leaf)	El Mojon + Las Colinas, + La Fundadora, Nicaragua	SA	2008	4.24	4.06	0.18	Isolated in 2008-2009. Isolates mostly NI-1 lineage.
Chacon 2007	Solanum tuberosum (potato)		3	3	0.5	6	Disease score (0-3)	Ecuador	SA	1999				Isolated from highlands in 1995-2003. EC-1 lineage.	Chacón Acosta MG. 2007. Variability of Phytophthora infestans sensu lato in the highland tropics of Ecuador. PhD thesis, ETH Zurich, Switzerland.
Chacon 2007	Solanum lycopersicum (tomato)		3	1.5	0.5	6	Disease score (0-3)	Ecuador	SA	1999				Isolated from highlands in 1995-2003. US-1 lineage
Chen et al. 2008	Solanum lycopersicum (tomato)		6.01	6		3	Disease score (0-6)	Taiwan, ROC	AS	2004				Isolated 2004-2005. Severe disease observed on potato and tomato since 1998. All isolates US-11 lineage.	Chen CH, Sheu ZM, Wang TC. 2008. Host specificity and tomato-related race composition of Phytophthora infestans isolates in Taiwan during 2004 and 2005. Plant Disease 92: 751-755.
Chiampiriyakul 2019	Solanum tuberosum (potato)		0.815	0.305	0.03	6	Lesion area %	Chiang Mai + Tak, Thailand	AS	2016				Isolated from fields in 2015-2017.	Chiampiriyakul P. 2019. Variation in the virulence and aggressiveness of Phytophthora infestans isolates collected from different potato fields of Thailand. Journal of Agricultural Research and Extension. 36: 22-32.
Chowdappa et al. 2015	Solanum tuberosum (potato)	PIP2, PIP4, PIP 12, PIP28, PIP30, PIP34, PIP44, PIP49, PIP52, PIP56	6.66133	6.49567	0.293	4	Lesion area on excised leaf	South India (Bangalore)	AS	2011	3.68708	3.64094	0.0461373	Isolated 2010-2012 during tomato and potato blight. 13_A2 isolates.	Chowdappa P, Nirmal Kumar BJ, Madhura S, Mohan SP, Myers KL, Fry WE, Cooke DEL. 2015. Severe outbreaks of late blight on potato and tomato in South India caused by recent changes in the Phytophthora infestans population. Plant Pathology 64: 191-199.
Chowdappa et al. 2015	Solanum lycopersicum (tomato)	PIT20, PIT31, PIT37, PIT40, PIT42, PIT48, PIT52, PIT55, PIT57, PIT59, Jab10-23 (US-1)	6.28818	6.14606	0.475455	4	Lesion area on excised leaf	South India (Bangalore)	AS	2011	3.58232	3.54161	0.040714	Isolated 2010-2012 during tomato and potato blight. 13_A2 isolates.
Cohen et al. 1993	Solanum tuberosum (potato)	MR1	0.845	0.82	0.190919	6	% leaf area blighted	Gevulot, Israel	AS	1985				Isolated between 1982 and 1988 (source: Kadish and Cohen 1988 Plant Pathology).	Cohen Y, Gisi U, Niderman T. 1993. Local and systemic protection against Phytophthora infestans induced in potato and tomato plants by jasmonic acid and jasmonic methyl ester. Phytopathology 83: 1054-1062.
Daayf and Platt 2003	Solanum tuberosum (potato)		56.625	51.125		15	% colonization (detached leaf assay)	British Columbia + Prince Edward Island, Canada	NA	1997	1.28857	1.17143	0.117143	Isolated in 1997-1998 from field crops. US-11, US-8 isolates from potato and tomato.	Daayf F, Platt HW. 2003. Differential pathogenicity on potato and tomato of Phytophthora infestans US-8 and US-11 strains isolated from potato and tomato. Canadian Journal of Plant Pathology 25: 150-154.
Daayf and Platt 2003	Solanum lycopersicum (tomato)		50.625	50.375		15	% colonization (detached leaf assay)	British Columbia + Prince Edward Island, Canada	NA	1997	1.17143	0.51125	0.660179	Isolated in 1997-1998. Includes US-11 and US-8 isolates.
Danies et al. 2013	Solanum tuberosum (potato)	US100021, US100024, US100025, US100027, US100028, US100031, US100037, US100048, US100057, US100058, US100059, US100060, US100061, US100063, US100066	5.8	2.4	0.5	5	Lesion area on leaflet	Shellburne, Ontario Canada + New York, USA + MT + Othello, WA USA	NA	2010	4.01386	2.58199	1.43188	Isolated 2009-2011. US-8 (A2 mating) and US-24 isolates. Both specific on potato from field obs.	Danies G, Small I M, Myers K, Childers R, Fry WE. 2013. Phenotypic characterization of recent clonal lineages of Phytophthora infestans in the United States. Plant Disease 97: 873-881.
Danies et al. 2013	Solanum lycopersicum (tomato)	BL2009 P4, US100008, US100016, US100054, US100055, US100064, US110001	6	5.1	0.5	5	Lesion area on leaflet	Connecticut+New Hampshire+Maryland, USA	NA	2010	4.08248	3.76386	0.31862	Isolated in 2009-2011. US-23 lineage.
Dey et al. 2018	Solanum tuberosum (potato)	1,2,3,4,5,8,9,10,11,12,13,14,18,22,24	3.21344	0.582143	0.7	3	Infection area	Eastern and northeast India + Southern India	AS	2013	2.56087	1.08998	1.47089	Isolated in 2013-2014. EU_13_A2 isolates. Lineage started becoming dominant between 2010-2012.	Dey T, Saville A, Myers K, Tewari S, Cooke DE, Tripathy S, Fry WE, Ristaino JB, Guha Roy S. 2018. Large sub-clonal variation in Phytophthora infestans from recent severe late blight epidemics in India. Scientific Reports 8: 4429.
Dey et al. 2018	Solanum lycopersicum (tomato)	7, 15, 16, 17, 19, 20, 21, 23	1.35667	1.90778	0.7	3	Infection area	Eastern and northeast India + Southern India	AS	2013	1.66394	1.97318	-0.309233	Isolated in 2013-2014. EU_13_A2 isolates.
Erselius et al. 1997	Solanum tuberosum (potato)		2.35	2.4	0.7	4	Lesion size (excised leaf assay)	Kenya + Uganda	AF	1996	3.91667	4	-0.0833333	Isolated 1995-1998. US-1 isolates.	Erselius LJ, Vega-Sánchez ME, Rodríguez AM, Bastidas O, Hohl HR, Ojiambo PS, Mukalazi J, Vermeulen T, Fry WE, Forbes GA. 1997. Host specificity of Phytophthora infestans on tomato and potato in Uganda and Kenya. CIP Program Report 1998, 49-55.
Erselius et al. 1997	Solanum lycopersicum (tomato)		3.2	1.35	0.7	4	Lesion size (excised leaf assay)	Kenya + Uganda	AF	1996	5.33333	2.25	3.08333	Isolated 1995-1998. US-1 isolates.
Espitia 2018	Solanum lycopersicum (tomato)	US150046	0.45	0.57	0.06	3	Lesion area	USA	NA	2015	0.958315	1.07855	-0.120233	Isolated 2015. Isolates of US-23 lineage (Ia, A1)	Espitia DSC. 2018. Host preference in isolates of Phytophthora infestans collected from potato and tomato crops in Colombia. Thesis. Universidad de los Andes.
Espitia 2018	Solanum tuberosum (potato)	US040009	0.55	0.01	0.06	3	Lesion area	USA	NA	2004	1.05946	0.142857	0.9166	Isolated in 2004, US-8 isolates (Ia, A2). Excluded a tomato isolate (An11) non-pathogenic on tomato but pathogenic on potato.
Espitia 2018	Solanum tuberosum (potato)	5_328, 6_455, 12_1063, 13_1215, RC1-10, Z32-82	0.375	0.291667	0.06	3	Lesion area	Colombia	SA	2016	0.874818	0.771517	0.103301	Isolated in 2016 (IIa, A1)
Flier et al. 2003	Solanum tuberosum (potato)	IPO98014	0.996667	0.863333	0.24	2	% leaf area blighted	Gembloux, Belgium	EU	1982				A2 mating type, Ia	Flier WG, Van den Bosch GB, Turkensteen LJ. 2003. Epidemiological importance of Solanum sisymbriifolium, S. nigrum and S. dulcamara as alternative hosts for Phytophthora infestans. Plant Pathology 52: 595-603.
Flier et al. 2003	Solanum tuberosum (potato)	Race 0	0.99	0.7	0.24	2	% leaf area blighted	USA	NA	1970				Isolated before 1970. US-1 isolate.
Fontem et al. 2004	Solanum lycopersicum (tomato)		0.67	0.58	0.12	4	% Infection frequency	Western highlands, Cameroon	AF	2001	2.39046	1.92725	0.463209	Isolated in 2001-2002.	Fontem DA, Olanya OM, Njualem BF. 2004. Reaction of certain solanaceous and asteraceous plant species to inoculation with Phytophthora infestans in Cameroon. Journal of Phytopathology 152:331-336.
Fontem et al. 2004	Solanum tuberosum (potato)		0.77	0.47	0.08	4	% Infection frequency	Western highlands, Cameroon	AF	2001	2.43277	2.18996	0.242811	Isolated in 2001-2002.
Fontem et al. 2005	Solanum tuberosum (potato)		0.9	0.97		4	% Infection detached leaves	Western highlands, Cameroon	AF	2000				Isolated in 2000-2001 during survey of potato growing region	Fontem DA, Olanya OM, Tsopmbeng GR, Owona MA. 2005. Pathogenicity and metalaxyl sensitivity of Phytophthora infestans isolates obtained from garden huckleberry, potato and tomato in Cameroon. Crop Protection 24: 449-456.
Fontem et al. 2005	Solanum lycopersicum (tomato)		0.9	0.86		4	% Infection detached leaves	Western highlands, Cameroon	AF	2000				Isolated in 2000-2001 during survey of potato growing region
Goodwin et al. 1995	Solanum lycopersicum (tomato)	US-7 (Mexico), US-12	3	2	2.2	6	Number of individuals infected	Guasave + Ahome, Sinaloa Mexico	NA	1991.5				Isolated 1989-1994.	Goodwin SB, Sujkowski LS, Fry WE. 1995. Rapid evolution of pathogenicity within clonal lineages of the potato late blight disease fungus. Phytopathology 855: 669-676.
Goodwin et al. 1995	Solanum tuberosum (potato)	BC-2, BC-3	4	3	2.30217	6	Number of individuals infected	New York, USA	NA	1992				Isolated 1989-1994.
Goth and Keane 1997	Solanum tuberosum (potato)	GK-1, GK-2, GK-3	0.415	0.27	0.558691	3	Lesion growth rate (cm/day) leaf in planta	Presque Isle, Maine USA	NA	1995	4.15	2.7	1.45	Isolated from blighted field in 1994-1996. Combined inoculation with US-7 and US-8 isolates.	Goth RW, Keane J. 1997. A detached-leaf method to evaluate late blight resistance in potato and tomato. American Potato Journal 74:347-352.
Hammi et al. 2002	Solanum tuberosum (potato)		9	12.5	1.7	16	Lesion size (excised leaf assay)	Morocco	AF	1998	3.75	4.41942	-0.669417	Isolated 1997-2000	Hammi A, Msatef Y, Bennani A, Ismaili AE, Serrhini MN. 2002. Mating type, metalaxyl resistance and aggressiveness of Phytophthora infestans (Mont.) de Bary in Morocco. Journal of Phytopathology 150: 289-291.
Hammi et al. 2002	Solanum lycopersicum (tomato)		10.5	3	0.524518	16	Lesion size (excised leaf assay)	Morocco	AF	1998	4.05046	2.16506	1.8854	Isolated 1997-2000
Jaime-Garcia et al. 2000	Solanum tuberosum (potato)	LM2, LM3SF, LM8	3	3	1.41421	6	Aggressiveness (0-4)	Del Fuerte Valley, Mexico	NA	1995				Isolated in 1994-1997.	Jaime-Garcia R, Trinidad-Correa R, Felix-Gastelum R, Orum TV, Wasmann CC, Nelson MR. 2000. Temporal and spatial patterns of genetic structure of Phytophthora infestans from tomato and potato in the Del Fuerte Valley. Phytopathology 90:1188-1195.
Jaime-Garcia et al. 2000	Solanum lycopersicum (tomato)	LM4, LM7	4	3	0.816497	6	Aggressiveness (0-4)	Del Fuerte Valley, Mexico	NA	1995				Isolated in 1994-1997.
Knapova and Gisi 2002	Solanum tuberosum (potato)		214	64	80	6	Excised leaf assay (lesion area)	France + Switzerland	EU	1996	3.65718	2	1.65718	Isolated 1996-1997 from potato farm	Knapova G, Gisi U. 2002. Phenotypic and genotypic structure of Phytophthora infestans populations on potato and tomato in France and Switzerland. Plant Pathology 51: 641-653.
Knapova and Gisi 2002	Solanum lycopersicum (tomato)		164	157	139	6	Excised leaf assay (lesion area)	France + Switzerland	EU	1996	3.20156	3.13249	0.0690711	Isolated 1996-1997 from home gardens
Kroner et al. 2017	Solanum tuberosum (potato)	13.GER.01, 14.P23.03, 14.P26.02, 14.P27.10, 14.P31.01, 15.P50.10, 13.P17.17A, 14.P29.01, 14.P33.04, 14.P37.04, 15.P50.09	923.36	95.21	77.5707	10	Lesion size	France	EU	2014	6.07618	1.94936	4.12682	Isolated 2013-2015. Pooled 1_A1, 6_A1, 13_A2 isolates. Data in supplementary materials of the publication.	Kröner A, Mabon R, Corbière R, Montarry J, Andrivon D. 2017. The coexistence of generalist and specialist clonal lineages in natural populations of the Irish Famine pathogen Phytophthora infestans explains local adaptation to potato and tomato. Molecular Ecology 26: 1891-1901.
Kroner et al. 2017	Solanum lycopersicum (tomato)	13.T61.04, 15.TII.02, 13.T60.07, 13.T60.08, 13.T62.02, 15.TII.04	6.77333	7.38333	3.68753	10	Fitness	France	EU	2014	5.28015	4.98397	0.296177	Isolated 2013-2015. Data in suppl. materials. For LGR of tomato isolates, LGR from Fig. 2 was adjusted based on fitness proportions in supplementary.
Kroner et al. 2017	Solanum lycopersicum (tomato)	DZ.14.T22, DZ.14.T53, DZ.14.T61, DZ.14.T63	10.5975	9.725	2.93167	10	Fitness	Algeria	AF	2014	5.13	4.70934	0.42066	Isolated in 2014. Included 2_A1 and 23_A1 lineages. For LGR of tomato isolates, LGR from Fig. 2 was adjusted based on fitness proportions in supplementary materials
Lavrova et al. 2003	Solanum lycopersicum (tomato)	1MШaTΠ2/2	235.5	236	104.04	4	Number of lesions	Russia	EU					IIa, a2	Lavrova OL, Elansky SN, Dyakov YT. 2003. Selection of Phytophthora infestans Isolates in Asexual Generations. J. Russian Phytopathol. Soc. 4, 1-7.
Lavrova et al. 2003	Solanum tuberosum (potato)	T 16	223.25	183.25	111.395	4	Number of lesions	Russia	EU					Ia, A1
Lebreton et al. 1999	Solanum lycopersicum (tomato)	6, 12	103.3	81.25	11	15	AUDPC	Britany and northern France	EU	1995				Isolated in 1995-1996. Isolate 6 is A2 mating type	Lebreton L, Lucas JM, Andrivon D. 1999. Aggressiveness and competitive fitness of Phytophthora infestans isolates collected from potato and tomato in France. Phytopathology 89: 679-686.
Lebreton et al. 1999	Solanum tuberosum (potato)	26, 28, 30	14.6667	40.1	11	15	AUDPC	Britany and northern France	EU	1995				Isolated in 1995-1996.
Lee et al. 2002	Solanum tuberosum (potato)	MX880114, MX880121	0.24	0.055		2	% aggressiveness	Mexico	NA					A1 and A2 isolates (parents of Cross 64).	Lee TY, Fry WE, Simko I. 2002. Genetic control of aggressiveness in Phytophthora infestans to tomato. Canadian Journal of Plant Pathology 24: 471-480.
Legard et al. 1995	Solanum tuberosum (potato)	US92-148 (US-1), Harvey FL-10 (US-1), Troyer FL-1 (US-1), 138 Stockton Potato 3 (US-8), 146 Troyer Pa, FL Potato-4 (US-6)	6.545	1.635	2.78647	4	Excised leaf assay (lesion area)	USA + Canada (throughout both)	NA	1989	5.11664	2.55734	2.5593	Isolated 1987-1991 (source: Goodwin et al. 1994 Phytopathology 84, 553-558)	Legard DE, Lee TY, Fry WE. 1995. Pathogenic specialisation in Phytophthora infestans: aggressiveness on tomato. Phytopathology 85: 1356-1361.
Legard et al. 1995	Solanum lycopersicum (tomato)	106 Dillard Tomato (US-8), US91-73 (L1) (US-6), MV92-13 (US-6), 103 Steve Garden (US-7), Ca Home 2-4 (US-7), 137 - Maclean Tom (new lineage)	3.99167	6.252	1.80055	4	Excised leaf assay (lesion area)	USA + Canada (throughout both)	NA	1989	3.99583	5.0008	-1.00497	Isolated 1987-1991 (source: Goodwin et al. 1994 Phytopathology 84, 553-558)
Liu et al. 2008	Solanum lycopersicum (tomato)	TT07-01, TJT05-01, TJT05-02, TJT05-03, TJT05-06, TBD05-02, TB05-01, TB05-02, TSX05-01, TSX05-02, TJL05-15, TJL05-06, TX07-13, TX07-06, TX07-12, TX07-05, TX07-11, TX07-10	56.7315	3.71698	186.696	9	Aggressive fitness	Hebei+Beijing+Shaanxi, China	AS	2006	3.52767	2.03443	1.49324	Isolated 1999-2001 (source Shao 2002 Masters thesis - date specified in isolate code). https://cdmd.cnki.com.cn/Article/CDMD-11920-2002090617.htm	Liu R, Yang Z, Zhu J, Yang Y. 2008. Aggressive fitness and host specificity of Chinese isolates of Phytophthora infestans. Acta Agriculturae Boreali-Sinica 23: 220-223.
Liu et al. 2008	Solanum tuberosum (potato)	JK05-1, JW05-1, DK05-1, DX05-6, DX05-3, K060504, K062302, K060901, K061502, K060201, K060702, K060103, K062503, K061001, K060904, K062303	44.113	1.58333	182.727	9	Aggressive fitness	Hebei+Yunnan+Heilongjiang, China	AS	2005	5.84285	1.12423	4.71862	Isolated 2005-2006 (source Shao 2002 Masters thesis - date specified in isolate code) https://cdmd.cnki.com.cn/Article/CDMD-11920-2002090617.htm
Majeed et al. 2018	Solanum tuberosum (potato)	Sh-1	3.8	2.8	0.75	10	Lesion area leaf inoculation	Sharan, Pakistan	AS	2011	1.29957	1.11555	0.184026	Isolated in 2011 (Majeed et al. 2014 International Journal of Agriculture and Biology)	Majeed A, Muhammad Z, Ahmad H. 2018. Evaluation of foliar and stem susceptibility of three cultivated Solanaceous crops to Phytophthora infestans. Journal of Plant Pathology 100: 301-303.
Michalska et al. 2016	Solanum tuberosum (potato)		0.789167	0.81	0.2	5	% virulence	Poland	EU	2006				Isolated from farms and some gardens.	Michalska AM, Sobkowiak S, Flis B, Zimnoch-Guzowska E. 2016. Virulence and aggressiveness of Phytophthora infestans isolates collected in Poland from potato and tomato plants identified no strong specificity. European Journal of Plant Pathology 144: 325-336.
Michalska et al. 2016	Solanum lycopersicum (tomato)		0.915714	0.524167	0.2	5	% virulence	Poland	EU	2006				Isolated from farms and some gardens.
Mukulazi et al. 2001	Solanum tuberosum (potato)	2002, 2003, 3008, 4001, 4002, 4003, 4004, 4006, 1724, 2009, 2014, 2015, 2016, 2018, 2021, 3015, 3020, 1009, 2025, 2027, 2030, 2034, 2036, 2038, 2045, 2046, 3021, 4011, 4014	0.228276	0.167586	0.0320778	4	% area infected on detached leaves	Kisoro+Kabale+Mbarara+Mbale, Uganda	AF	1998	2.53651	1.9873	0.549206	Isolated 1998-1999.	Mukalazi J, Adipala E, Sengooba T, Hakiza JJ, Olanya M, Kidanemariam HM. 2001. Metalaxyl resistance, mating type and pathogenicity of Phytophthora infestans in Uganda. Crop Protection 20:379-388.
Njoroge et al. 2019	Solanum tuberosum (potato)	Muguga-79, Molo-34, Meru-F10, Muguga-93, Meru-89, Meru-F2, Molo-38, Molo-87, Molo-71, Muguga-33, Meru-56, Muguga-69	1096.75	313.417	129	5	Lesion size detached leaflet	Uganda	AF	2016	4.73103	2.52908	2.20195	Isolated in 2016.	Njoroge AW, Tusiime G, Forbes GA, Yuen JE. 2016. Displacement of US-1 clonal lineage by a new lineage of Phytophthora infestans on potato in Kenya and Uganda. Plant Pathology 65: 587-592.
Olanya et al. 2009	Solanum tuberosum (potato)	00-109, 02-1	16.68	12.4	1.2	3	Sporulation density (x1000/0.6cm2 lesion)	Maine, USA	NA	1999				US-8 (00-109) and US-14 (02-1) isolated in 1999-2000 (source: Olanya and Larkin 2006 Biocontrol Science and Technology).	Olanya OM, Plant AB, Larkin RP, Honeycutt CW. 2009, Infection potential of hairy nightshade (Solanum sarrachoides) by Phytophthora infestans and late blight implications of the alternate host. Journal of Phytopathology 157: 427-437.
Olanya et al. 2009	Solanum lycopersicum (tomato)	00-87	19.97	8.59	1.2	3	Sporulation density (x1000/0.6cm2 lesion)	Maine, USA	NA	1999				Isolated in 1999-2000 (A1, Ia) (source: Larkin and Groves 2003 Plant Disease).
Oliva et al. 2010	Solanum lycopersicum (tomato)		1	0.75	0.516398	6	Disease severity (0,0.5,1)	Ecuador	SA	2000.5				Isolated 1995-2006. US-1 lineage	Oliva RF, Kroon LP, Chacón G, Flier WG, Ristaino JB, Forbes GA. 2010. Phytophthora andina sp. nov., a newly identified heterothallic pathogen of solanaceous hosts in the Andean highlands. Plant Pathology 59: 613-625.
Oliva et al. 2010	Solanum tuberosum (potato)		1.01	1	0.516398	6	Disease severity (0,0.5,1)	Ecuador	SA	2000.5				Isolated 1995-2006. EC-1 lineage.
Oyarzun et al. 1998	Solanum tuberosum (potato)	1361,1561,1654,1961,1988, 316, 920	2.98	2.05	1.05922	7	Lesion length on excised leaf	Ecuador	SA	1993	4.96667	3.41667	1.55	Isolated in 1993	Oyarzun PJ, Pozo A, Ordoñez ME, Doucett K, Forbes GA. 1998. Host specificity of Phytophthora infestans on tomato and potato in Ecuador. Phytopathology 88: 265-271.
Oyarzun et al. 1998	Solanum lycopersicum (tomato)	1618,1627,1642,2515, 2542, 2548, 2563	3.45	1.19	1.27823	7	Lesion length on excised leaf	Ecuador	SA	1993	5.75	1.98333	3.76667	Isolated in 1993
Platt et al. 1999	Solanum tuberosum (potato)		0.84	0.665	0.07	10	% disease leaf and stem	Canada	NA	1994				Unspecified isolation date (tentatively 1989-1999 the publication date). US-8 and US-11 in Canada since 1989. Includes US-1, US-8 and US-11 genotypes.	Platt HW. 1999. Response of Solanaceous cultivated plants and weed species to inoculation with A1 or A2 mating type strains of Phytophthora infestans. Canadian Journal of Plant Pathology 21: 301-307.
Rohner 2002	Solanum tuberosum (potato)	CHS 114, Ciba 96, 573, CH 37.02, CH 45.02, CH 53.02, CH 58.02, CH 66.02, CH 71.02, CH 79.02, CH 82.02, CH 88.02	0.839231	0.7825	0.169532	13	Disease severity %	Switzerland	EU	2000				Isolated in 2001-2002 from crops and gardens. Ciba 96 is likely US-1 (isolated in 1974).	Rohner A. 2002. Genetic characterisation of early seasonal isolates of Phytophthora infestans from Switzerland. Master thesis. ETH Zurich, Swtizerland.
Rohner 2002	Solanum lycopersicum (tomato)	543, CH 05.02, CH 12.02, CH 19.02, CH 35.02	0.83	0.9	0.156525	5	Disease severity %	Switzerland	EU	2001				Isolated in 2001-2002 from crops and gardens.
Sanchez-Perez et al. 2017	Solanum tuberosum (potato)		0.77	0.751429	0.1	4	Disease severity %	Waushara, Wisconsin USA	NA	2010				Isolated in 2010. US-24 lineage isolates.	Sanchez-Perez A, Halterman D, Jordan S, Chen Y, Gevens AJ. 2017. RB and Ph resistance genes in potato and tomato minimize risk for oospore production in the presence of mating pairs of Phytophthora infestans. European Journal of Plant Pathology 149: 853-864.
Sanchez-Perez et al. 2017	Solanum lycopersicum (tomato)		0.771333	0.783333	0.1	4	Disease severity %	Waukesha+Vernon, Wisconsin USA	NA	2010				Isolated in 2010. US-22, US-23 isolates.
Seidl Johnson and Gevens 2014	Solanum lycopersicum (tomato)	Pi7-09a, Pi16-10a	0.82	1.91	0.28	3	Sprorulation density (x10^5)	Wisconsin, USA	NA	2010				Isolated in 2009-2012 during blight (Seidl et al. 2013 Am J Potato Res). Pi7-09a is a US-22 isolate, Pi16-10a is a US-23 isolate.	Seidl Johnson AC, Gevens AJ. 2014. Investigating the host range of the US-22, US-23, and US-24 clonal lineages of Phytophthora infestans on solanaceous cultivated plants and weeds. Plant Disease 98: 754-760.
Shao 2002	Solanum tuberosum (potato)	HW00-3, JW95-1, DK98-1, DX98-6, DX98-3, JK96-1	7.31792	0.920833	4.68977	4	Lesion size	Heilongjiang + Hebei + Yunnan, China	AS	1997	4.50861	1.59933	2.90927	Isolated in 1995-2000.	Shao TM. 2002. Research on the host specificity of Phytophthora infestans. Master thesis. Hebei Agricultural University, China.
Shao 2002	Solanum lycopersicum (tomato)	TJL99-15, TJT01-01, TJT01-02, TJL01-06, TJT01-03, TJT01-06, TBD99-02, TCB00-01, TCB00-02, TH00-01, TJC00-01, TSX99-01, TSX99-02	5.40192	2.11875	5.02868	4	Lesion size	Hebei+Beijing+Chongqing+Heilongjiang+Jilin+Shaanxi, China	AS	2000	3.87367	2.42599	1.44769	Isolated in 1999-2001. A1 mating type
Sharma and Singh 2015	Solanum tuberosum (potato)	Jht11-1, Jal10-2,P11-1, HP10-24, Kln09-1	0.57	0.35	0.151644	5	Lesion growth rate	Khasi hills + Indo-Gangetic plains + HP hills, India	AS		2.63028	2.13331	0.496967	A1 and A2 mating types (Ia haplotype).	Sharma S & Singh BP. 2015, Aggressiveness and host specificity of tomato and potato isolates of Phytophthora infestans. Potato Journal 42: 159-163.
Sharma and Singh 2015	Solanum lycopersicum (tomato)	HP10-71, HP10-72, HP10-73, HP10-74, HP10-75	0.46	0.64	0.114838	5	Lesion growth rate	Himachal Pradesh (HP) hills, India	AS		2.72179	2.27677	0.445026	A2 mating type (Ia haplotype).
Silva et al. 2018	Solanum tuberosum (potato)	A10, 133, 79, 116, 162, 1152, 1148, 1178	0.21	0.476923	0.25	5	Lesion area	Colombia	SA		0.654654	0.986566	-0.331912	Unspecified isolation date. Collected from rural areas.	Silva T, Danies G, Restrepo S. Host preference of Phytophthora infestans on potato and tomato in Colombia. Universidad de los Andes. Colombia.
Silva et al. 2018	Solanum lycopersicum (tomato)	An6, An7, An9, An10, Bo4, Bo5, C1, R1	2.09067	0.0913333	0.6	5	Lesion area	Colombia	SA	2017	2.06559	0.431734	1.63386	Isolated in 2017 from rural areas.
Suassuna et al. 2004	Solanum lycopersicum (tomato)	Pib 51, Pib 105, Pib 214, Pib 239, Pib 256	2.8	1.3	2.1	3	Lesion area on excised leaf	Southeast Brazil	SA	1998	2.23607	0.547723	1.68835	Isolated in 1998. US-1 lineage isolates (A1 mating type)	Suassuna ND, Maffia LA, Mizubuti ES. 2004. Aggressiveness and host specificity of Brazilian isolates of Phytophthora infestans. Plant Pathology 53: 405-413.
Suassuna et al. 2004	Solanum tuberosum (potato)	Pib-4, Pib-18, Pib-121, Pib-193, Pib-272	6.5	0.8	2.3	3	Lesion area on excised leaf	Southeast Brazil	SA	1998	3.47851	1.41421	2.06429	Isolated in 1998. BR-1 lineage isolates (A2 mating type)

### Sheet: Table S2
Study	Host of origin	Lineage	Isolate number	Original host (pathogenicity)	Other host (pathogenicity)	Var	N	Pathogenicity trait	Location	Region	LGR (original)	LGR (other)	Notes
Chowdappa et al. 2015	Solanum lycopersicum (tomato)	Other	PIT20, PIT31, PIT37, PIT40, PIT42, PIT48, PIT52, PIT55, PIT57, PIT59	6.28818	6.14606	0.475455	4	Excised leaf (lesion area)	South India (Bangalore)	AS	3.58232	3.54161	Isolated 2010-2012 during tomato and potato blight	z
Chowdappa et al. 2015	Solanum lycopersicum (tomato)	US-1	Jab10-23	0.01	2.05	0.663333	4	Excised leaf (lesion area)	India	AS	0.01	2.05
Erselius et al. 1997	Solanum tuberosum (potato)	US-1		2.35	2.4	0.7	4	Lesion size (excised leaf assay)	Kenya + Uganda	AF	3.91667	4	Isolated 1995-1998. Data duplicated in Vega-Sanchez et al. (2000).
Erselius et al. 1997	Solanum lycopersicum (tomato)	US-1		3.2	1.35	0.7	4	Lesion size (excised leaf assay)	Kenya + Uganda	AF	5.33333	2.25	Isolated 1995-1998. US-1 lineage. Data duplicated in Vega-Sanchez et al. (2000).
Espitia 2020	Solanum lycopersicum (tomato)	US-1	An11	0.01	0.38	0.06	3	Lesion area	Colombia	SA	0.142857	0.880631	Isolated in 2017. US-1 lineage (Ib, A1)
Espitia 2020	Solanum tuberosum (potato)	Other	US040009	0.55	0.01	0.06	3	Lesion area	USA	NA	1.05946	0.142857	Isolated in 2004, US-8 lineage (Ia, A2).
Legard et al. 1995	Solanum tuberosum (potato)	Other	138 Stockton Potato 3 (US-8), 146 Troyer Pa (US-8), FL Potato-4 (US-6)	6.85667	2.39667	0.530178	4	Excised leaf assay (lesion area)	USA + Canada (throughout both)	NA	5.23705	3.09623	Isolated 1987-1991 (source: Goodwin et al. 1994 Phytopathology 84, 553-558)
Legard et al. 1995	Solanum tuberosum (potato)	US-1	US92-148 (US-1), Harvey FL-10 (US-1), Troyer FL-1 (US-1),	6.23333	0.873333	0.791854	4	Excised leaf assay (lesion area)		NA	4.99333	1.86905	Isolated 1987-1991 (source: Goodwin et al. 1994 Phytopathology 84, 553-558)
Legard et al. 1995	Solanum lycopersicum (tomato)	Other	106 Dillard Tomato (US-8), US91-73 (L1) (US-6), MV92-13 (US-6), 103 Steve Garden (US-7), Ca Home 2-4 (US-7), 137 - Maclean Tom (new lineage)	3.99167	6.565	1.74912	4	Excised leaf assay (lesion area)	USA + Canada (throughout both)	NA	3.99583	5.12445	Isolated 1987-1991 (source: Goodwin et al. 1994 Phytopathology 84, 553-558)
Oliva et al. 2010	Solanum lycopersicum (tomato)	US-1		1	0.75	0.516398	6	Disease severity (0,0.5,1)	Ecuador	SA			Isolated 1995-2006. US-1 lineage
Oliva et al. 2010	Solanum tuberosum (potato)	Other		1.01	1	0.516398	6	Disease severity (0,0.5,1)	Ecuador	SA			Isolated 1995-2006. EC-1 lineage.
Platt et al. 1999	Solanum tuberosum (potato)	US-1		0.775	0.495	0.247487	10	% disease leaf and stem		NA
Platt et al. 1999	Solanum tuberosum (potato)	Other		0.861667	0.72	0.0966264	10	% disease leaf and stem	Canada	NA			Includes US-1, US-8, US-11 isolates. Lineages US-8 and US-11 have been in Canada since 1989.
Suassuna et al. 2004	Solanum lycopersicum (tomato)	US-1	Pib 51, Pib 105, Pib 214, Pib 239, Pib 256	2.8	1.3	2.1	3	Excised leaf (lesion area)	Southeast Brazil	SA	2.23607	1.73205
Suassuna et al. 2004	Solanum tuberosum (potato)	Other	Pib-4, Pib-18, Pib-121, Pib-193, Pib-272	6.5	0.8	2.3	3	Excised leaf (lesion area)	Southeast Brazil	SA	3.47851	1.41421	BR-1 lineage (A2 mating)
Rohner 2002	Solanum tuberosum (potato)	Other	CHS 114, 573, CH 37.02, CH 45.02, CH 53.02, CH 58.02, CH 66.02, CH 71.02, CH 79.02, CH 82.02, CH 88.02	0.885	0.798182	0.0405642	13	Disease severity %	Switzerland	EU			Isolated in 2001-2002 from crops and gardens.
Rohner 2002	Solanum tuberosum (potato)	US-1	Ciba 96	0.29	0.61	0.0405642	13	Disease severity %	Switzerland	EU			"Likely US-1". Isolated in 1974.
Chacon 2007	Solanum tuberosum (potato)	Other		3	3	0.5	6	Disease score (0-3)	Ecuador	SA			Isolated from highlands in 1995-2003. EC-1 lineage.
Chacon 2007	Solanum lycopersicum (tomato)	US-1		3	1.5	0.5	6	Disease score (0-3)	Ecuador	SA			Isolated from highlands in 1995-2003. US-1 lineage
Flier et al. 2003	Solanum tuberosum (potato)	US-1	Race 0	0.99	0.7	0.24	2	Leaf area infected %	USA	NA			A2, Ia
Flier et al. 2003	Solanum tuberosum (potato)	Other	IPO98014	1	0.92	0.24	2	Leaf area infected %	Gembloux, Belgium	EU			A1, Ib
